# Transcriptomic and functional analysis of *ANGPTL4* overexpression in pancreatic cancer nominates targets that reverse chemoresistance

**DOI:** 10.1101/2022.12.21.521491

**Authors:** Emily R. Gordon, Carter A. Wright, Mikayla James, Sara J. Cooper

**Affiliations:** HudsonAlpha Institute for Biotechnology, 601 Genome Way, Huntsville, AL 35806; The University of Alabama in Huntsville, 301 Sparkman Drive, Huntsville, AL 35899

**Keywords:** ANGPTL4, APOL1, ITGB4, gemcitabine, chemoresistance, pancreatic cancer, PDAC, EMT, transcriptomic analysis, TCGA

## Abstract

**Background:** Pancreatic ductal adenocarcinoma (PDAC) is one of the deadliest cancers based on five-year survival rates. Genes contributing to chemoresistance represent novel therapeutic targets that can improve treatment response. Increased expression of *ANGPTL4* in tumors correlates with poor outcomes in pancreatic cancer.

**Methods:** We used statistical analysis of publicly available gene expression data (TCGA-PAAD) to test whether expression of *ANGPTL4* and its downstream targets, ITGB*4* and *APOL1*, were correlated with patient survival. We measured the impact of *ANGPTL4* overexpression in a common pancreatic cancer cell line, MIA PaCa-2 cells, using CRISPRa for overexpression and DsiRNA for knockdown. We characterized global gene expression changes associated with high levels of *ANGPTL4* and response to gemcitabine treatment using RNA-sequencing. Gemcitabine dose response curves were calculated on modified cell lines by measuring cell viability with CellTiter-Glo (Promega). Impacts on cell migration were measured using a time course scratch assay.

**Results:** We show that *ANGPTL4* overexpression leads to *in vitro* resistance to gemcitabine and reduced survival times in patients. Overexpression of *ANGPTL4* induces transcriptional signatures of tumor invasion and metastasis, proliferation and differentiation, and inhibition of apoptosis. Analyses revealed an overlapping signature of genes associated with both *ANGPTL4* activation and gemcitabine response. Increased expression of the genes in this signature in patient PDAC tissues was significantly associated with shorter patient survival. We identified 42 genes that were both co-regulated with *ANGPTL4* and were responsive to gemcitabine treatment. *ITGB4* and *APOL1* were among these genes. Knockdown of either of these genes in cell lines overexpressing *ANGPTL4* reversed the observed gemcitabine resistance and inhibited cellular migration associated with epithelial to mesenchymal transition (EMT) and *ANGPTL4* overexpression.

**Conclusions:** These data suggest that *ANGPTL4* promotes EMT and regulates the genes *APOL1* and *ITGB4*. Importantly, we show that inhibition of both targets reverses chemoresistance and decreases migratory potential. Our findings have revealed a novel pathway regulating tumor response to treatment and suggest relevant therapeutic targets in pancreatic cancer.
