## Supplemental Table 7 for "Transcriptomic and functional analysis of *ANGPTL4* overexpression in pancreatic cancer nominates targets that reverse chemoresistance"

Supplementary Table 7: Correlation analysis of TCGA-PAAD data using DEG gene list from MP2_ANGPTL4_OE vs MP2_ANGPTL4_KD analysis with or without gemcitabine treatment
Gemcitabine treatment	row	column	correaltion (r^2)	pvalue		row	column	correaltion (r^2)	pvalue
yes	ANGPTL4	CLCF1	0.48233107	9.27E-12		CLCF1	Survival	-0.3789827	1.82E-07
yes	ANGPTL4	TGM2	0.47497425	2.10E-11		TGM2	Survival	-0.3253012	9.40E-06
yes	ANGPTL4	CEBPB	0.47383718	2.38E-11		CEBPB	Survival	-0.3285594	7.55E-06
yes	ANGPTL4	PLAU	0.45365318	2.03E-10		PLAU	Survival	-0.3481923	1.91E-06
yes	ANGPTL4	PLAUR	0.38648192	9.90E-08		PLAUR	Survival	-0.3178953	1.53E-05
yes	ANGPTL4	APOL1	0.37230686	3.10E-07		APOL1	Survival	-0.2873253	0.00010078
yes	ANGPTL4	CD44	0.36421509	5.80E-07		CD44	Survival	-0.3726363	3.02E-07
yes	ANGPTL4	BHLHE40	0.36287742	6.42E-07		BHLHE40	Survival	-0.31936	1.39E-05
yes	ANGPTL4	ITGB4	0.3589753	8.63E-07		ITGB4	Survival	-0.2966404	5.80E-05
yes	ANGPTL4	ARNTL2	0.35694071	1.00E-06		ARNTL2	Survival	-0.2800613	0.00015296
yes	ANGPTL4	RAP2B	0.35152098	1.50E-06		RAP2B	Survival	-0.2926565	7.37E-05
yes	ANGPTL4	NT5E	0.33910413	3.65E-06		NT5E	Survival	-0.2950191	6.40E-05
yes	ANGPTL4	UBASH3B	0.33529859	4.76E-06		UBASH3B	Survival	-0.300365	4.63E-05
yes	ANGPTL4	TM4SF1	0.33462796	4.99E-06		TM4SF1	Survival	-0.2868553	0.00010357
yes	ANGPTL4	RALB	0.33453653	5.02E-06		RALB	Survival	-0.3818964	1.44E-07
no	ANGPTL4	DDIT4	0.53415203	1.60E-14		DDIT4	Survival	-0.3516758	1.48E-06
no	ANGPTL4	CMTM7	0.48125051	1.05E-11		CMTM7	Survival	-0.3600989	7.93E-07
no	ANGPTL4	TGM2	0.47497425	2.10E-11		TGM2	Survival	-0.3253012	9.40E-06
no	ANGPTL4	CEBPB	0.47383718	2.38E-11		CEBPB	Survival	-0.3285594	7.55E-06
no	ANGPTL4	PLAUR	0.38648192	9.90E-08		PLAUR	Survival	-0.3178953	1.53E-05
no	ANGPTL4	APOL1	0.37230686	3.10E-07		APOL1	Survival	-0.2873253	0.00010078
no	ANGPTL4	GJB3	0.37197152	3.18E-07		GJB3	Survival	-0.352737	1.37E-06
no	ANGPTL4	CD44	0.36421509	5.80E-07		CD44	Survival	-0.3726363	3.02E-07
no	ANGPTL4	ITGB4	0.3589753	8.63E-07		ITGB4	Survival	-0.2966404	5.80E-05
no	ANGPTL4	RHOF	0.35448057	1.21E-06		RHOF	Survival	-0.4142391	9.03E-09
no	ANGPTL4	CAV2	0.35430556	1.22E-06		CAV2	Survival	-0.3399243	3.45E-06
no	ANGPTL4	RAP2B	0.35152098	1.50E-06		RAP2B	Survival	-0.2926565	7.37E-05
no	ANGPTL4	NT5E	0.33910413	3.65E-06		NT5E	Survival	-0.2950191	6.40E-05
no	ANGPTL4	TM4SF1	0.33462796	4.99E-06		TM4SF1	Survival	-0.2868553	0.00010357
no	ANGPTL4	RALB	0.33453653	5.02E-06		RALB	Survival	-0.3818964	1.44E-07
no	ANGPTL4	SDC4	0.33448789	5.04E-06		SDC4	Survival	-0.3042775	3.64E-05
